# Investigation of Bile Salt Hydrolase Activity in Human Gut Bacteria Reveals Production of Conjugated Secondary Bile Acids

**DOI:** 10.1101/2025.01.16.633392

**Authors:** Lauren N. Lucas, Jillella Mallikarjun, Lea E. Cattaneo, Bhavana Gangwar, Qijun Zhang, Robert L. Kerby, David Stevenson, Federico E. Rey, Daniel Amador-Noguez

## Abstract

Through biochemical transformation of host-derived bile acids (BAs), gut bacteria mediate host-microbe crosstalk and sit at the interface of nutrition, the microbiome, and disease. BAs play a crucial role in human health by facilitating the absorption of dietary lipophilic nutrients, interacting with hormone receptors to regulate host physiology, and shaping gut microbiota composition through antimicrobial activity. Bile acid deconjugation by bacterial bile salt hydrolase (BSH) has long been recognized as the first necessary BA modification required before further transformations can occur. Here, we show that BSH activity is common among human gut bacterial isolates spanning seven major phyla. We observed variation in both the extent and the specificity of deconjugation of BAs among the tested taxa. Unexpectedly, we discovered that certain strains were capable of directly dehydrogenating conjugated BAs via hydroxysteroid dehydrogenases (HSD) to produce conjugated secondary BAs. These results challenge the prevailing notion that deconjugation is a prerequisite for further BA modifications and lay a foundation for new hypotheses regarding how bacteria act individually or in concert to diversify the BA pool and influence host physiology.
