## Supplementary Table 1. Bacterial strain and bile acid information. for "Investigation of Bile Salt Hydrolase Activity in Human Gut Bacteria Reveals Production of Conjugated Secondary Bile Acids"

### Sheet: BacterialStrains
Bacterial strain names, identification numbers, and accession numbers.
Strain name	Phylum	ATCC ID	DSM #	Accession #
Bifidobacterium adolescentis	Actinomycetota	15703	N/A	NC_008618.1
Bifidobacterium angulatum	Actinomycetota	27535	20098	NZ_AP012322.1
Bifidobacterium bifidum	Actinomycetota	29521	20456	NZ_AP012323.1
Bifidobacterium dentium	Actinomycetota	27678	N/A	GCA_000172135.1
Bifidobacterium pseudocatenulatum	Actinomycetota	27919	20583	NZ_AP012330.1
Collinsella aerofaciens	Actinomycetota	25986	3979	PRJNA18167
Collinsella intestinalis	Actinomycetota	N/A	13280	GCA_000156175.1
Collinsella stercoris	Actinomycetota	N/A	13279	GCA_000156215.1
Alistipes indistinctus	Bacteroidota	N/A	22520	NZ_ADLD01000000
Bacteroides caccae	Bacteroidota	43185	19024	PRJNA18163
Bacteroides cellulosilyticus	Bacteroidota	N/A	14838	GCA_000158035.1
Bacteroides coprophilus	Bacteroidota	N/A	18228	GCA_000157915.1
Bacteroides dorei	Bacteroidota	N/A	17855	GCA_000156075.1
Bacteroides finegoldii	Bacteroidota	N/A	17565	GCA_000156195.1
Bacteroides intestinalis	Bacteroidota	N/A	17393	GCA_000172175.1
Bacteroides ovatus	Bacteroidota	8483	N/A	GCA_001314995.1
Bacteroides plebeius	Bacteroidota	N/A	17135	GCA_000187895.1
Bacteroides stercoris	Bacteroidota	43183	N/A	GCA_000154525.1
Bacteroides thetaiotaomicron 3731	Bacteroidota	N/A	N/A	GCA_001049535.1
Bacteroides thetaiotaomicron VPI-5482	Bacteroidota	29148	N/A	GCA_000011065.1
Bacteroides uniformis	Bacteroidota	8492	N/A	GCA_000154205.1
Bacteroides vulgatus	Bacteroidota	8482	N/A	GCA_000012825.1
Bacteroides xylanisolvens	Bacteroidota	N/A	18836	GCA_000210075.1
Parabacteroides distasonis	Bacteroidota	8503	20701	NC_009615.1
Parabacteroides johnsonii	Bacteroidota	N/A	18315	GCA_000156495.1
Parabacteroides merdae	Bacteroidota	43184	19495	GCA_000154105.1
Anaerobutyricum hallii	Bacillota	27751	3353	PRJEB22345
Anaerococcus hydrogenalis	Bacillota	49630	7454	NZ_ABXA01000000
Blautia hansenii	Bacillota	27752	N/A	GCF_002222595.2
Blautia luti	Bacillota	N/A	14534	GCA_009707925.1
Catenibacillus scindens 1RE7	Bacillota	lab isolate		GCA_014202115
Lachnoclostridium bolteae	Bacillota	BAA-613	15670	GCA_002234575.2
Hungatella hathewayi	Bacillota	N/A	13479	GCA_000160095.1
Lachnoclostridium hylemonae	Bacillota	N/A	15053	GCA_008281175.1
Clostridium leptum	Bacillota	29065	753	GCA_000154345.1
Tyzzerella nexilis	Bacillota	27757	1787	GCF_000156035.2
Flavonifractor plautii	Bacillota	49531	6740	GCA_004345805.1
Erysipelatoclostridium ramosum	Bacillota	25582	1402	GCA_000154485.1
Lachnoclostridium scindens Q4	Bacillota			PRJNA750754
Clostridium sporogenes	Bacillota	15579	N/A	GCA_000155085.1
Clostridium symbiosum	Bacillota	14940	934	GCA_000466485.1
Coprococcus comes	Bacillota	27758	N/A	GCA_000155875.1
Dorea formicigenerans	Bacillota	27755	3992	GCA_000169235.1
Dorea longicatena	Bacillota	N/A	13814	GCA_000154065.1
Enterococcus faecium K01	Bacillota	lab isolate
Enterococcus lactis J01	Bacillota	lab isolate
Holdemanella biformis	Bacillota	27806	3989	GCA_000156655.1
Eubacterium eligens	Bacillota	27750	3376	GCA_000146185.1
Eubacterium ramulus	Bacillota	29099	15684	GCA_000469345.1
Eubacterium rectale	Bacillota	33656	N/A	NC_012781.1
Holdemania filiformis	Bacillota	27806	3989	GCA_000157995.1
Limosilactobacillus reuteri	Bacillota	N/A	20016	GCF_000016825.1
Ligilactobacillus ruminis	Bacillota	27780	20403	GCA_001008755.1
Marvinbryantia formatexigens	Bacillota	N/A	14469	GCA_000173815.1
Megamonas funiformis	Bacillota	N/A	19343	GCA_010669225.1
Mitsuokella multacida	Bacillota	27723	20544	GCA_000155955.1
Roseburia intestinalis	Bacillota	N/A	14610	NZ_LR027880.1
Ruminococcus GM2/1	Bacillota	AY305315	N/A	PRJNA19927
Blautia hydrogenotrophicus	Bacillota	N/A	10507	GCA_000157995.1
Mediterraneibacter lactaris	Bacillota	29176	N/A	GCA_000155205.1
Ruminococcus torques	Bacillota	27756	N/A	GCA_000153925.1
Streptococcus anginosis L02	Bacillota	lab isolate
Streptococcus infantarius	Bacillota	BAA-102	N/A	GCA_000154985.1
Subdoligranulum variabile	Bacillota	N/A	15176	GCA_000157955.1
Turicibacter sanguinis	Bacillota	N/A	14220	GCA_004338625.1
Fusobacterium varium	Fusobacteriota	8501	19868	NZ_LR134390.1
Victivallis vadensis	Lentisphaerota	BAA-548	14823	GCA_003096415.1
Citrobacter youngae	Psuedomonadota	29220	N/A	GCA_000155975.1
Edwardsiella tarda	Psuedomonadota	23685	N/A	GCA_000163955.1
Eisenbergella tayi J02	Psuedomonadota	lab isolate
Enterobacter cancerogenus	Psuedomonadota	35316	N/A	GCA_000155995.1
Escherichia fergusonii	Psuedomonadota	35469	13698	GCA_000026225.1
Proteus mirabilis K02	Psuedomonadota	lab isolate
Proteus penneri	Psuedomonadota	35198	N/A	GCA_000155835.1
Providencia rettgeri	Psuedomonadota	N/A	1131	GCA_000158055.1
Providencia stuartii R4-81	Psuedomonadota	25827	N/A	GCA_000154865.1
Akkermansia muciniphila BAA-835	Verrucomicrobiota	BAA-835	22959	NC_010655.1

### Sheet: BileAcidStandards
Bile acid names and structure description for standards used for LC-MS/MS analysis.
Bile Acid Common Name	Abbreviation	Mol. Formula	C1	C2	C3	C6	C7	C12	R	Rt
Glycocholic acid	GCA	C26H43NO6	α,β-H	α,β-H	α-OH	α,β-H	α-OH	α-OH	G	14.05
Taurocholic acid	TCA	C26H45NO7S	α,β-H	α,β-H	α-OH	α,β-H	α-OH	α-OH	T	13.9
Cholic acid	CA	C24H40O5	α,β-H	α,β-H	α-OH	α,β-H	α-OH	α-OH	H	15.04
Glycochenodeoxycholic acid	GCDCA	C26H43NO5	α,β-H	α,β-H	α-OH	α,β-H	α-OH	α,β-H	G	15.94
Taurochenodeoxycholic acid	TCDCA	C26H45NO6S	α,β-H	α,β-H	α-OH	α,β-H	α-OH	α,β-H	T	15.73
Chenodeoxycholic acid	CDCA	C24H40O4	α,β-H	α,β-H	α-OH	α,β-H	α-OH	α,β-H	H	17.1
Glycoursodeoxycholic acid	GUDCA	C26H43NO5	α,β-H	α,β-H	α-OH	α,β-H	β-OH	α,β-H	G	12.51
Tauroursodeoxycholic acid	TUDCA	C26H45NO6S	α,β-H	α,β-H	α-OH	α,β-H	β-OH	α,β-H	T	12.45
Ursodeoxycholic acid	UDCA	C24H40O4	α,β-H	α,β-H	α-OH	α,β-H	β-OH	α,β-H	H	13.75
Ursocholic acid	UCA	C24H40O5	α,β-H	α,β-H	α-OH	α,β-H	β-OH	α-OH	H	10.39
Taurodeoxycholic acid	TDCA	C26H45NO6S	α,β-H	α,β-H	α-OH	α,β-H	α,β-H	α-OH	T	16.17
Deoxycholic acid	DCA	C24H40O4	α,β-H	α,β-H	α-OH	α,β-H	α,β-H	α-OH	H	17.46
Taurolithocholic acid	TLCA	C26H45NO5S	α,β-H	α,β-H	α-OH	α,β-H	α,β-H	α,β-H	T	17.61
Lithocholic acid	LCA	C24H40O3	α,β-H	α,β-H	α-OH	α,β-H	α,β-H	α,β-H	H	19.09
α-muricholic acid	α-MCA	C24H40O5	α,β-H	α,β-H	α-OH	β-OH	α-OH	α,β-H	H	11.83
Glyco-β-muricholic acid	G-β-MCA	C26H43NO6	α,β-H	α,β-H	α-OH	β-OH	β-OH	α,β-H	G	10.57
Tauro-β-muricholic acid	T-β-MCA	C26H45NO7S	α,β-H	α,β-H	α-OH	β-OH	β-OH	α,β-H	T	10.65
β-muricholic acid	β-MCA	C24H40O5	α,β-H	α,β-H	α-OH	β-OH	β-OH	α,β-H	H	12.03
ω-muricholic acid	ω-MCA	C24H40O5	α,β-H	α,β-H	α-OH	α-OH	β-OH	α,β-H	H	11.89
Glycohyodeoxycholic acid	GHDCA	C26H43NO5	α,β-H	α,β-H	α-OH	α-OH	α,β-H	α,β-H	G	12.49
Taurohyodeoxycholic acid	THDCA	C26H45NO6S	α,β-H	α,β-H	α-OH	α-OH	α,β-H	α,β-H	T	12.94
Hyodeoxycholic acid	HDCA	C24H40O4	α,β-H	α,β-H	α-OH	α-OH	α,β-H	α,β-H	H	14.34
3-oxocholic acid	3-oxoCA	C24H38O5	α,β-H	α,β-H	=O	α,β-H	α-OH	α-OH	H	13.41
7-oxodeoxycholic acid	7-oxoDCA	C24H38O5	α,β-H	α,β-H	α-OH	α,β-H	=O	α-OH	H	11.83
12-oxochenodeoxycholic acid	12-oxoCDCA	C24H38O5	α,β-H	α,β-H	α-OH	α,β-H	α-OH	=O	H	12.15
3-oxochenodeoxycholic acid	3-oxoCDCA	C24H38O4	α,β-H	α,β-H	=O	α,β-H	α-OH	α,β-H	H	15.83
3-oxodeoxycholic acid	3-oxoDCA	C24H38O4	α,β-H	α,β-H	=O	α,β-H	α,β-H	α-OH	H	16.13
7-oxolithocholic acid	7-oxoLCA	C24H38O4	α,β-H	α,β-H	α-OH	α,β-H	=O	α,β-H	H	14.13
Glyco-12-oxolithocholic acid	G-12-oxoLCA	C26H41NO5	α,β-H	α,β-H	α-OH	α,β-H	α,β-H	=O	G	13.39
Tauro-12-oxolithocholic acid	T-12-oxoLCA	C26H43NO6S	α,β-H	α,β-H	α-OH	α,β-H	α,β-H	=O	T	13.32
12-oxolithocholic acid	12-oxoLCA	C24H38O4	α,β-H	α,β-H	α-OH	α,β-H	α,β-H	=O	H	14.63
Rt = retention time. R represents side chain abbreviations: G = glycine, T = taurine, H = hydrogen.
For numbered carbons on steroid core, see Supplementary Figure 5.

### Sheet: MicrobiallyConjugatedBileAcids
Microbially conjugated bile acid names and retention times.
compound	formula	m/z	rt
CA-Alanine	C27H45NO6	479.325	14.36
CA-Arginine	C30H52N4O6	564.389	14.2
CA-Asparagine	C28H46N2O7	522.331	13.19
CA-Aspartate	C28H45NO8	523.315	11.92
CA-Cysteine	C27H45NO6S	511.297	14.83
CA-Glutamate	C29H47NO8	537.33	11.79
CA-Glutamine	C29H48N2O7	536.346	13.33
CA-Histidine	C30H47N3O6	545.346	13.69
CA-Leucine/Isoleucine	C30H51NO6	521.372	16.46
CA-Lysine	C30H52N2O6	536.383	14.17
CA-Methionine	C29H49NO6S	539.328	15.44
CA-Phenylalanine	C33H49NO6	555.356	16.71
CA-Proline	C29H47NO6	505.34	13.08
CA-Serine	C27H45NO7	495.32	13.61
CA-Threonine	C28H50N2O6	510.367	12.65
CA-Tryptophan	C35H50N2O6	594.367	15.95
CA-Tyrosine	C33H49NO7	571.351	14.1
CA-Valine	C29H49NO6	507.356	14.63
CDCA-Alanine	C27H45NO5	463.33	16.19
CDCA-Arginine	C30H52N4O5	548.394	16.09
CDCA-Asparagine	C28H46N2O6	506.336	15.07
CDCA-Aspartate	C28H45NO7	507.32	13.93
CDCA-Cysteine	C27H45NO5S	495.302	16.58
CDCA-Glutamate	C29H47NO7	521.335	13.77
CDCA-Glutamine	C29H48N2O6	520.351	15.18
CDCA-Histidine	C30H47N3O5	529.352	15.51
CDCA-Leucine/Isoleucine	C30H51NO5	505.377	18
CDCA-Lysine	C30H52N2O5	520.388	16.09
CDCA-Methionine	C29H49NO5S	523.333	17.07
CDCA-Phenylalanine	C33H49NO5	539.361	18.11
CDCA-Proline	C29H47NO5	489.345	14.25
CDCA-Serine	C27H45NO6	479.325	15.42
CDCA-Threonine	C28H50N2O5	494.372	14
CDCA-Tryptophan	C35H50N2O5	578.372	17.42
CDCA-Tyrosine	C33H49NO6	555.356	15.85
CDCA-Valine	C29H49NO5	491.361	16.45
DCA-Alanine	C27H45NO5	463.33	16.69
DCA-Arginine	C30H52N4O5	548.394	16.59
DCA-Asparagine	C28H46N2O6	506.336	15.52
DCA-Aspartate	C28H45NO7	507.32	14.43
DCA-Cysteine	C27H45NO5S	495.302	17.01
DCA-Glutamate	C29H47NO7	521.335	14.28
DCA-Glutamine	C29H48N2O6	520.351	15.7
DCA-Histidine	C30H47N3O5	529.352	15.98
DCA-Leucine/Isoleucine	C30H51NO5	505.377	18.45
DCA-Lysine	C30H52N2O5	520.388	16.57
DCA-Methionine	C29H49NO5S	523.333	17.51
DCA-Phenylalanine	C33H49NO5	539.361	18.59
DCA-Proline	C29H47NO5	489.345	14.91
DCA-Serine	C27H45NO6	479.325	15.99
DCA-Threonine	C28H50N2O5	494.372	14
DCA-Tryptophan	C35H50N2O5	578.372	17.85
DCA-Tyrosine	C33H49NO6	555.356	16.22
DCA-Valine	C29H49NO5	491.361	16.91

### Sheet: FragmentSizes_ConjSecondaryBAs
Conjugated secondary bile acid names, retention times, and characteristic fragment sizes.
Conjugated Bile Acid			Predicted Fragments								Observed Fragments (representative spectra 1)				Observed Fragments (representative spectra 2)				Mass error spectra 1				Mass error spectra 2
AA	BA	RT	Mol. Formula	Fragment 1	Mol. Formula	Fragment 2	Mol. Formula	Fragment 3	Mol. Formula	Fragment 4	Fragment 1	Fragment 2	Fragment 3	Fragment 4	Fragment 1	Fragment 2	Fragment 3	Fragment 4	Fragment 1	Fragment 2	Fragment 3	Fragment 4	Fragment 1	Fragment 2	Fragment 3	Fragment 4
Glycine	7-oxoLCA	12.7552	C26H42NO5+	448.306	C26H40NO4+	430.295	C24H35O2+	355.263	C2H6NO2+	76.0393		430.295	355.263	76.04		430.295	355.262	76.04		0.464797	1.12593	9.20577		0.929594	1.97037	9.20577
Glycine	3-oxoCDCA	14.4057	C26H42NO5+	448.306	C26H40NO4+	430.295	C24H35O2+	355.263	C2H6NO2+	76.0393		430.293	355.263	76.04			355.264	76.0401		5.11277	0.281481	9.20577			2.25185	10.5209
Glycine	7-oxoDCA	10.619	C26H42NO6+	464.301	C26H38NO4+	428.279	C24H33O2+	353.248	C2H6NO2+	76.0393		428.28	353.247	76.04		428.281	353.247	76.0401		2.10143	1.98161	9.20577		2.33492	0.566175	10.5209
Glycine	3-oxoCA	12.2398	C26H42NO6+	464.301	C26H38NO4+	428.279	C24H33O2+	353.248	C2H6NO2+	76.0393		428.278	353.248	76.04		428.281		76.0399		3.50239	1.41544	9.20577		4.66985		7.89066
Taurine	7-oxoLCA	12.3845	C26H44NO6S+	498.288	C26H42NO5S+	480.278	C24H35O2+	355.263	C2H8NO3S+	126.022		480.275	355.262	126.022		480.276	355.262	126.022		6.66281	3.0963	1.58703		3.74783	1.97037	0.793513
Taurine	7-oxoDCA	10.5469	C26H44NO7S+	514.283	C26H40NO5S+	478.262	C24H33O2+	353.248	C2H8NO3S+	126.022		478.262	353.247	126.022			353.249	126.022		0.20909	2.2647	3.96756			5.37867	0
